# An iPSC-based model of Jacob Syndrome reveals a DNA methylation-independent transcriptional dysregulation shared with X aneuploid cells

**DOI:** 10.1101/2024.06.18.598378

**Authors:** V. Astro, K. Cardona-Londoño, L.V. Cortés-Medina, R. Alghamdi, G. Ramírez-Calderón, F. Kefalas, J. Dilmé-Capó, S. Radío, A. Adamo

## Abstract

Male sex chromosome aneuploidies are frequent genetic aberrations in humans characterized by additional Y or X chromosome complements. Jacob (JS) and Klinefelter syndromes (KS), carrying 47,XYY and 47,XXY chromosomes, respectively, share several clinical features, including sterility, hormonal deficits, neurocognitive delay, and skeletal-muscle defects. Despite the high incidence, a complete understanding of the molecular mechanisms underlying the clinical manifestations in sex aneuploid patients is still elusive. In this study, we generated and characterized the inaugural cohort of 47,XYY human induced pluripotent stem cells (iPSCs). We performed a comprehensive transcriptional analysis, including JS primary fibroblasts, iPSCs, and neural stem cells (NSCs) alongside KS cells. Our study revealed a transcriptional feedback mechanism tuning non-PAR X chromosome genes (NPX) homologs in Y supernumerary cells, a phenomenon not detected in X aneuploid iPSCs. By ectopically modulating the expression of selected NPY genes, we demonstrated a direct transcriptional link between the UTY-UTX gene pair. Furthermore, our analyses identified a shared transcriptomic signature between JS and KS, discernible already at the iPSC stage, with a notable enrichment for processes related to neurological functions. This transcriptomic convergence underscores potential commonalities in the molecular pathways underpinning the pathophysiology of male sex chromosome aneuploidies. Finally, through genome-wide DNA methylation profiling of JS iPSCs, we demonstrated that a supernumerary Y chromosome only minimally impacts the methylation status of 47,XYY cells at the pluripotent stage. Our work reveals critical transcriptional feedback mechanisms and shared gene expression signatures in male sex chromosome aneuploidies, paving the way for a better understanding of their common phenotypic features.
