## Supplementary material for "An iPSC-based model of Jacob Syndrome reveals a DNA methylation-independent transcriptional dysregulation shared with X aneuploid cells": Table S10

### Sheet: Sheet2
RNA-SEQ Name	Cell_type	Karyotype	Patient name	Id used in the paper	Reference	GEO Accession Number
G807_PS1	iPSCs	46XY	807	KS6#A	Astro et al, 2021	GSE152001
G807_PS2	iPSCs	46XY	807	KS6#A	Astro et al, 2021	GSE152001
G807_PS1	iPSCs	46XY	807	KS6#A	Astro et al, 2021	GSE152001
G807_PS2	iPSCs	46XY	807	KS6#A	Astro et al, 2021	GSE152001
KS5P_PS	iPSCs	46XY	KS5	XY#C	Astro et al, 2023	GSE152001
L_1284	iPSCs	46XY	323	HB#A	Astro et al, 2021	GSE152001
L_1285	iPSCs	46XY	323	HB#A	Astro et al, 2021	GSE152001
L_1381	iPSCs	46XY	807	KS6#A	Astro et al, 2021	GSE152001
L_1592	iPSCs	46XY	807	KS6#A	Astro et al, 2021	GSE152001
L_1593	iPSCs	46XY	807	KS6#A	Astro et al, 2021	GSE152001
L_2328	iPSCs	46XY	323	HB#A	Astro et al, 2021	GSE152001
L_2329	iPSCs	46XY	323	HB#A	Astro et al, 2021	GSE152001
L_2793	iPSCs	46XY	XY	XY#C	Astro et al, 2023	GSE152001
L_2794	iPSCs	46XY	XY	XY#C	Astro et al, 2023	GSE152001
L_2795	iPSCs	46XY	XY	XY#C	Astro et al, 2023	GSE152001
L_3434	iPSCs	46XY	XY	XY#C	Astro et al, 2023	GSE152001
L_4775	iPSCs	46XY	807	KS6#A	Astro et al, 2021	GSE152001
L_4776	iPSCs	46XY	807	KS6#A	Astro et al, 2021	GSE152001
M_18_3198_1285_AD005_L005	iPSCs	46XY	323	HB#A	Astro et al, 2021	GSE152001
M_18_3197_1284_AD004_L005	iPSCs	46XY	323	HB#A	Astro et al, 2021	GSE152001
M_18_3199_1286_AD007_L005	iPSCs	46XY	323	HB#B	Astro et al, 2021	GSE152001
M_18_3200_1287_AD012_L005	iPSCs	46XY	323	HB#B	Astro et al, 2021	GSE152001
M_18_3201_1288_AD014_L005	iPSCs	46XY	323	HB#C	Astro et al, 2021	GSE152001
M_18_3202_1289_AD016_L005	iPSCs	46XY	323	HB#C	Astro et al, 2021	GSE152001
M_19_3759_1785_AD008_L008	iPSCs	46XY	326	KS4#A	Astro et al, 2021	GSE152001
M_19_3757_1783_AD001_L008	iPSCs	46XY	326	KS4#A	Astro et al, 2021	GSE152001
M_19_3758_1784_AD003_L008	iPSCs	46XY	326	KS4#A	Astro et al, 2021	GSE152001
M_18_3331_1382_AD016_L002	iPSCs	46XY	807	KS6#A	Astro et al, 2021	GSE152001
M_18_3330_1381_AD015_L002	iPSCs	46XY	807	KS6#A	Astro et al, 2021	GSE152001
M_21_1903_2793_iPSC_KS5_P_pool60_AD015_L002	iPSCs	46XY	XY	XY#C	Astro et al, 2023	GSE220268
M_21_1904_2794_iPSC_KS5_P_pool60_AD016_L002	iPSCs	46XY	XY	XY#C	Astro et al, 2023	GSE220268
M_21_1905_2795_iPSC_KS5_P_pool60_AD018_L002	iPSCs	46XY	XY	XY#C	Astro et al, 2023	GSE220268
M_21_2069_2814_iPSC_KS5_A2__pool__61__AD012_L002	iPSCs	46XY	XY	XY#A	Astro et al, 2023	GSE220268
M_21_2070_2815_iPSC_KS5_A2__pool__61__AD013_L002	iPSCs	46XY	XY	XY#A	Astro et al, 2023	GSE220268
M_21_2071_2816_iPSC_KS5_A2__pool__61__AD014_L002	iPSCs	46XY	XY	XY#A	Astro et al, 2023	GSE220268
M_21_2072_2817_iPSC_KS5_F1__pool__61__AD015_L002	iPSCs	46XY	XY	XY#B	Astro et al, 2023	GSE220268
M_21_2073_2818_iPSC_KS5_F1__pool__61__AD016_L002	iPSCs	46XY	XY	XY#B	Astro et al, 2023	GSE220268
M_21_2074_2819_iPSC_KS5_F1__pool__61__AD018_L002	iPSCs	46XY	XY	XY#B	Astro et al, 2023	GSE220268
P4393	iPSCs	47XYY +Chr11(q13.5 gain 1,218 Kb)	JS1	JS1-B	This study	GSE264395
P4394	iPSCs	47XYY +Chr11(q13.5 gain 1,218 Kb)	JS1	JS1-B	This study	GSE264395
P4395	iPSCs	47XYY +Chr11(q13.5 gain 1,218 Kb)	JS1	JS1-B	This study	GSE264395
P4398	iPSCs	47XYY	JS2	JS2-D	This study	GSE264395
P4399	iPSCs	47XYY	JS2	JS2-D	This study	GSE264395
P4400	iPSCs	47XYY	JS2	JS2-D	This study	GSE264395
P4401	iPSCs	47XYY	JS3	JS3-B	This study	GSE264395
P4402	iPSCs	47XYY	JS3	JS3-B	This study	GSE264395
P4403	iPSCs	47XYY	JS3	JS3-B	This study	GSE264395
P4412	iPSCs	47XYY + Chr6 (q21.5 gain 1,998 Kb)	JS2	JS2-B	This study	GSE264395
P4413	iPSCs	47XYY + Chr6 (q21.5 gain 1,998 Kb)	JS2	JS2-B	This study	GSE264395
P4414	iPSCs	47XYY + Chr6 (q21.5 gain 1,998 Kb)	JS2	JS2-B	This study	GSE264395
P4418	iPSCs	47XYY	JS3	JS3-D	This study	GSE264395
P4419	iPSCs	47XYY	JS3	JS3-D	This study	GSE264395
P4420	iPSCs	47XYY	JS3	JS3-D	This study	GSE264395
P4421	iPSCs	47XYY	JS3	JS3-C	This study	GSE264395
P4422	iPSCs	47XYY	JS3	JS3-C	This study	GSE264395
P4423	iPSCs	47XYY	JS3	JS3-C	This study	GSE264395
P4424	iPSCs	47XYY	JS2	JS2-E	This study	GSE264395
P4425	iPSCs	47XYY	JS2	JS2-E	This study	GSE264395
P4426	iPSCs	47XYY	JS2	JS2-E	This study	GSE264395
P4427	iPSCs	47XYY	JS2	JS2-C	This study	GSE264395
P4428	iPSCs	47XYY	JS2	JS2-C	This study	GSE264395
P4429	iPSCs	47XYY	JS2	JS2-C	This study	GSE264395
P4458	iPSCs	47XYY	JS1	JS1-A	This study	GSE264395
P4459	iPSCs	47XYY	JS1	JS1-A	This study	GSE264395
P4460	iPSCs	47XYY	JS1	JS1-A	This study	GSE264395
P4518	iPSCs	47XYY	JS1	JS1-C	This study	GSE264395
P4519	iPSCs	47XYY	JS1	JS1-C	This study	GSE264395
P4520	iPSCs	47XYY	JS1	JS1-C	This study	GSE264395
JS2B2_P1	iPSCs	47XYY + Chr6 (q21.5 gain 1,998 Kb)	JS2	JS2-B	This study	GSE264395
JS2B2_P2	iPSCs	47XYY + Chr6 (q21.5 gain 1,998 Kb)	JS2	JS2-B	This study	GSE264395
JS3C1_P1	iPSCs	47XYY	JS3	JS3-D	This study	GSE264395
JS3C1_P2	iPSCs	47XYY	JS3	JS3-D	This study	GSE264395
L_4393	iPSCs	47XYY +Chr11(q13.5 gain 1,218 Kb)	JS1	JS1-B	This study	GSE264395
L_4398	iPSCs	47XYY	JS2	JS2-D	This study	GSE264395
L_4420	iPSCs	47XYY	JS3	JS3-D	This study	GSE264395
L_3263	NSC	46XY	323	HB#A	This study	GSE264395
N3262_1	NSC	46XY	323	HB#A	This study	GSE264395
N3263_1	NSC	46XY	323	HB#A	This study	GSE264395
G807_NS	NSC	46XY	807	KS6#A	This study	GSE264395
L_3257	NSC	46XY	807	KS6#A	This study	GSE264395
NS4090	NSC	46XY	807	KS6#A	This study	GSE264395
N3258_1	NSC	46XY	807	KS6#A	This study	GSE264395
N3257_1	NSC	46XY	807	KS6#A	This study	GSE264395
N3256_1	NSC	46XY	807	KS6#A	This study	GSE264395
NS4577	NSC	47XYY	JS1	JS1-A	This study	GSE264395
NS4578	NSC	47XYY	JS1	JS1-A	This study	GSE264395
NS4579	NSC	47XYY	JS1	JS1-A	This study	GSE264395
NS4525	NSC	47XYY +Chr11(q13.5 gain 1,218 Kb)	JS1	JS1-B	This study	GSE264395
NS4526	NSC	47XYY +Chr11(q13.5 gain 1,218 Kb)	JS1	JS1-B	This study	GSE264395
NS4527	NSC	47XYY +Chr11(q13.5 gain 1,218 Kb)	JS1	JS1-B	This study	GSE264395
L_4525	NSC	47XYY +Chr11(q13.5 gain 1,218 Kb)	JS1	JS1-B	This study	GSE264395
NS4746	NSC	47XYY	JS2	JS2-E	This study	GSE264395
NS4747	NSC	47XYY	JS2	JS2-E	This study	GSE264395
NS4748	NSC	47XYY	JS2	JS2-E	This study	GSE264395
NS4772	NSC	47XYY	JS2	JS2-C	This study	GSE264395
NS4773	NSC	47XYY	JS2	JS2-C	This study	GSE264395
NS4774	NSC	47XYY	JS2	JS2-C	This study	GSE264395
NS4533	NSC	47XYY + Chr6 (q21.5 gain 1,998 Kb)	JS2	JS2-B	This study	GSE264395
NS4534	NSC	47XYY + Chr6 (q21.5 gain 1,998 Kb)	JS2	JS2-B	This study	GSE264395
NS4535	NSC	47XYY + Chr6 (q21.5 gain 1,998 Kb)	JS2	JS2-B	This study	GSE264395
NS4536	NSC	47XYY	JS2	JS2-D	This study	GSE264395
NS4537	NSC	47XYY	JS2	JS2-D	This study	GSE264395
NS4538	NSC	47XYY	JS2	JS2-D	This study	GSE264395
L_4536	NSC	47XYY	JS2	JS2-D	This study	GSE264395
NS4554	NSC	47XYY	JS3	JS3-C	This study	GSE264395
NS4555	NSC	47XYY	JS3	JS3-C	This study	GSE264395
NS4556	NSC	47XYY	JS3	JS3-C	This study	GSE264395
NS4743	NSC	47XYY	JS3	JS3-D	This study	GSE264395
NS4744	NSC	47XYY	JS3	JS3-D	This study	GSE264395
NS4745	NSC	47XYY	JS3	JS3-D	This study	GSE264395
JS3C1_NS	NSC	47XYY	JS3	JS3-D	This study	GSE264395
L_4744	NSC	47XYY	JS3	JS3-D	This study	GSE264395
JS3C1_NS	NSC	47XYY	JS3	JS3-D	This study	GSE264395
L_3105	NSC	46XY	KS5	XY#C	This study	GSE264395
N3098_1	NSC	46XY	KS5	XY#A	This study	GSE264395
N3093_1	NSC	46XY	KS5	XY#C	This study	GSE264395
N3095_1	NSC	46XY	KS5	XY#C	This study	GSE264395
N3094_1	NSC	46XY	KS5	XY#C	This study	GSE264395
N3097_1	NSC	46XY	KS5	XY#A	This study	GSE264395
N3096_1	NSC	46XY	KS5	XY#A	This study	GSE264395
F4823	Fibroblasts	47XYY	JS2	NA	This study	GSE264395
F4824	Fibroblasts	47XYY	JS2	NA	This study	GSE264395
F4825	Fibroblasts	47XYY	JS3	NA	This study	GSE264395
F4826	Fibroblasts	47XYY	JS3	NA	This study	GSE264395
F4827	Fibroblasts	47XYY	JS1	NA	This study	GSE264395
F4828	Fibroblasts	47XYY	JS1	NA	This study	GSE264395
F4245	Fibroblasts	47XYY	JS1	NA	This study	GSE264395
F4246	Fibroblasts	47XYY	JS1	NA	This study	GSE264395
F4247	Fibroblasts	47XYY	JS1	NA	This study	GSE264395
F4256	Fibroblasts	47XYY	JS2	NA	This study	GSE264395
F4257	Fibroblasts	47XYY	JS2	NA	This study	GSE264395
F4258	Fibroblasts	47XYY	JS2	NA	This study	GSE264395
F4259	Fibroblasts	47XYY	JS3	NA	This study	GSE264395
F4260	Fibroblasts	47XYY	JS3	NA	This study	GSE264395
F4261	Fibroblasts	47XYY	JS3	NA	This study	GSE264395
L_4827	Fibroblasts	47XYY	JS1	NA	This study	GSE264395
L_4823	Fibroblasts	47XYY	JS2	NA	This study	GSE264395
L_4259	Fibroblasts	47XYY	JS3	NA	This study	GSE264395
F4829	Fibroblasts	49XXXXY	326	NA	Astro et al, 2021	GSE152001
F4830	Fibroblasts	49XXXXY	326	NA	Astro et al, 2021	GSE152001
F4833	Fibroblasts	46XY	323	NA	Astro et al, 2021	GSE152001
F4834	Fibroblasts	46XY	323	NA	Astro et al, 2021	GSE152001
L_2286	Fibroblasts	46XY	XY	NA	Astro et al, 2023	GSE152001
L_2873	Fibroblasts	46XY	XY	NA	Astro et al, 2023	GSE152001
L_4833	Fibroblasts	46XY	323	NA	Astro et al, 2021	GSE152001
M_19_1408_1680_AD001_L002	Fibroblasts	46XX	321	NA	Astro et al, 2021	GSE152001
M_19_1409_1681_AD003_L002	Fibroblasts	46XX	321	NA	Astro et al, 2021	GSE152001
M_19_1410_1682_AD008_L002	Fibroblasts	46XY	323	NA	Astro et al, 2021	GSE152001
M_19_1411_1683_AD009_L002	Fibroblasts	46XY	323	NA	Astro et al, 2021	GSE152001
M_19_1412_1684_AD010_L002	Fibroblasts	47XXY	2202	NA	Astro et al, 2021	GSE152001
M_19_1413_1685_AD011_L002	Fibroblasts	47XXY	2202	NA	Astro et al, 2021	GSE152001
M_19_1414_1686_AD021_L002	Fibroblasts	49XXXXY	157	NA	Astro et al, 2021	GSE152001
M_19_1415_1687_AD022_L002	Fibroblasts	49XXXXY	157	NA	Astro et al, 2021	GSE152001
M_19_1454_1670_AD020_L007	Fibroblasts	49XXXXY	326	NA	Astro et al, 2021	GSE152001
M_19_1455_1671_AD023_L007	Fibroblasts	49XXXXY	326	NA	Astro et al, 2021	GSE152001
M_19_3739_1672_AD010_L005	Fibroblasts	47XXY	3102	NA	Astro et al, 2021	GSE152001
M_19_3740_1673_AD022_L005	Fibroblasts	47XXY	3102	NA	Astro et al, 2021	GSE152001
