## Supplementary material for "An iPSC-based model of Jacob Syndrome reveals a DNA methylation-independent transcriptional dysregulation shared with X aneuploid cells": Table S11

### Sheet: Sheet2
RNA-SEQ Name	Cell_type	Karyotype	Id used in the paper	# Input reads	# Uniquely mapped reads	% Uniquely mapped reads	# Multimapping reads	% Multimapping reads	# Unmapped reads	% Unmapped reads
F4245	Fibroblasts	47XYY	JS1	25261690	24680007	0.977	465923	0.0184	116203	0.0046
F4246	Fibroblasts	47XYY	JS1	22573592	22017666	0.9754	441960	0.0196	112867	0.005
F4247	Fibroblasts	47XYY	JS1	23785491	23216236	0.9761	463951	0.0195	104656	0.0044
F4256	Fibroblasts	47XYY	JS2	24951464	24338770	0.9754	454748	0.0182	157194	0.0063
F4257	Fibroblasts	47XYY	JS2	29788899	29088607	0.9765	559769	0.0187	140008	0.0047
F4258	Fibroblasts	47XYY	JS2	25191491	24626439	0.9776	459134	0.0182	105804	0.0042
F4259	Fibroblasts	47XYY	JS3	27387560	26761936	0.9772	491120	0.018	134199	0.0049
F4260	Fibroblasts	47XYY	JS3	24077604	23527583	0.9772	439222	0.0182	110757	0.0046
F4261	Fibroblasts	47XYY	JS3	25239738	24656283	0.9769	460593	0.0183	1236745	0.0049
F4823	Fibroblasts	47XYY	JS2	20274132	19852135	0.9792	321011	0.0159	101371	0.005
F4824	Fibroblasts	47XYY	JS2	27904951	27337942	0.9797	438568	0.0157	128368	0.0046
F4825	Fibroblasts	47XYY	JS3	22104969	21642667	0.9791	354284	0.02	108314	0.0049
F4826	Fibroblasts	47XYY	JS3	22529188	22053124	0.9789	258324	0.0159	117152	0.0052
F4827	Fibroblasts	47XYY	JS1	29091464	28435132	0.9774	512668	0.0177	145457	0.005
F4828	Fibroblasts	47XYY	JS1	26348711	25755456	0.9775	460771	0.0175	131743	0.005
G807_NS	NSC	46XY	KS6#A	22739540	22106718	0.9722	465245	0.0204	140985148	0.0062
JS2B2_P1	iPSCs	47XYY + Chr6 (q21.5 gain 1,998 Kb)	JS2-B	23385228	22731005	0.972	519388	0.0222	467704	0.0048
JS2B2_P2	iPSCs	47XYY + Chr6 (q21.5 gain 1,998 Kb)	JS2-B	22648631	21992431	0.971	505090	0.0223	129097	0.0057
JS3C1_NS	NSC	47XYY	JS3-D	29787927	28923419	0.971	617964	0.0208	211494	0.0071
JS3C1_P1	iPSCs	47XYY	JS3-D	34666750	33712919	0.9725	753898	0.0218	166400	0.0048
JS3C1_P2	iPSCs	47XYY	JS3-D	25860360	25174979	0.9735	544972	0.0211	118957	0.0046
L_3105	NSC	46XY	XY#C	26931180	24668161	0.916	808412	0.03	1253856	0.0466
L_3257	NSC	46XY	KS6#A	30103406	28615428	0.9506	843025	0.028	542297	0.018
L_3263	NSC	46XY	HB#A	17815479	16834354	0.9449	603475	0.0339	314315	0.0177
L_4259	Fibroblasts	47XYY	JS3	21312585	20195421	0.9476	835488	0.0392	244063	0.0115
L_4393	iPSCs	47XYY +Chr11(q13.5 gain 1,218 Kb)	JS1-B	22652852	21364134	0.9431	867422	0.0383	361706	0.016
L_4398	iPSCs	47XYY	JS2-D	21382103	20108243	0.9404	880008	0.0411	336977	0.0158
L_4420	iPSCs	47XYY	JS3-D	21714572	20227923	0.9315	1058315	0.0487	365361	0.0169
L_4525	NSC	47XYY +Chr11(q13.5 gain 1,218 Kb)	JS1-B	19224094	17246292	0.8971	753731	0.0392	1052623	0.0547
L_4536	NSC	47XYY	JS2-D	18955420	17976231	0.9483	635593	0.0336	285131	0.0151
L_4744	NSC	47XYY	JS3-D	19208725	18128837	0.9438	665294	0.0346	350888	0.0183
L_4823	Fibroblasts	47XYY	JS2	20944097	20003778	0.9551	549189	0.0262	346142	0.0165
L_4827	Fibroblasts	47XYY	JS1	16724961	15998300	0.9566	463334	0.0277	234466	0.0141
N3093_1	NSC	46XY	XY#C	20253080	19692068	0.9723	436872	0.0215	123544	0.0061
N3094_1	NSC	46XY	XY#C	20311840	19766955	0.9732	442388	0.0218	101560	0.005
N3095_1	NSC	46XY	XY#C	32056276	29999759	0.9358	1010665	0.0315	1045035	0.0326
N3096_1	NSC	46XY	XY#A	18907808	18402958	0.9733	403201	0.0213	111556	0.0059
N3097_1	NSC	46XY	XY#A	23019221	22399615	0.9731	505103	0.0219	115096	0.005
N3098_1	NSC	46XY	XY#A	24339657	23643617	0.9714	584229	0.024	111962	0.0046
N3256_1	NSC	46XY	KS6#A	23768946	23145967	0.9738	505762	0.0213	116467	0.0049
N3257_1	NSC	46XY	KS6#A	25831957	25175609	0.9746	533183	0.0207	123993	0.0048
N3258_1	NSC	46XY	KS6#A	24684892	23993669	0.972	520701	0.0211	170326	0.0069
N3262_1	NSC	46XY	HB#A	21038979	20460756	0.9725	468428	0.0222	109403	0.0052
N3263_1	NSC	46XY	HB#A	21843470	21167723	0.9691	531583	0.0243	144167	0.0066
NS4090	NSC	46XY	KS6#A	23564938	22908877	0.9722	508324	0.0216	148459	0.0063
NS4525	NSC	47XYY +Chr11(q13.5 gain 1,218 Kb)	JS1-B	25870642	25134441	0.9715	587280	0.0224	155224	0.006
NS4526	NSC	47XYY +Chr11(q13.5 gain 1,218 Kb)	JS1-B	24600704	23924406	0.9725	539789	0.022	135304	0.0055
NS4527	NSC	47XYY +Chr11(q13.5 gain 1,218 Kb)	JS1-B	28493848	27693322	0.9719	641593	0.0225	159565	0.0056
NS4533	NSC	47XYY + Chr6 (q21.5 gain 1,998 Kb)	JS2-B	28264415	27485075	0.9724	628998	0.0222	149801	0.0053
NS4534	NSC	47XYY + Chr6 (q21.5 gain 1,998 Kb)	JS2-B	29960480	29147420	0.9729	656624	0.0219	155794	0.0052
NS4535	NSC	47XYY + Chr6 (q21.5 gain 1,998 Kb)	JS2-B	26185012	25481798	0.9731	568695	0.0217	136162	0.0052
NS4536	NSC	47XYY	JS2-D	22845236	22054583	0.9654	417687	0.0183	356386	0.0156
NS4537	NSC	47XYY	JS2-D	28271135	27320387	0.9664	517996	0.0183	415586	0.0147
NS4538	NSC	47XYY	JS2-D	22059011	21287222	0.965	401795	0.0182	355150	0.0161
NS4554	NSC	47XYY	JS3-C	25589961	24905811	0.9733	542319	0.0212	143304	0.0056
NS4555	NSC	47XYY	JS3-C	24765179	24096277	0.973	526425	0.0213	143638	0.0058
NS4556	NSC	47XYY	JS3-C	31443341	30586103	0.9727	670635	0.0213	185516	0.0059
NS4577	NSC	47XYY	JS1-A	26142646	25205059	0.9641	505869	0.0194	415668	0.0159
NS4578	NSC	47XYY	JS1-A	28720278	27694401	0.9643	553356	0.0193	453780	0.0158
NS4579	NSC	47XYY	JS1-A	24725116	23845265	0.9644	475757	0.0193	388184	0.0157
NS4743	NSC	47XYY	JS3-D	23130358	22497576	0.9726	510074	0.022	122590	0.0053
NS4744	NSC	47XYY	JS3-D	30120760	29285902	0.9723	678786	0.0224	156628	0.0052
NS4745	NSC	47XYY	JS3-D	24024160	23291660	0.9695	586292	0.0244	145547	0.0061
NS4746	NSC	47XYY	JS2-E	23431518	22429698	0.9572	501213	0.0214	485032	0.0207
NS4747	NSC	47XYY	JS2-E	24531541	23532489	0.9593	509340	0.0207	473458	0.0193
NS4748	NSC	47XYY	JS2-E	24754607	23787204	0.9609	526945	0.0213	423304	0.0171
NS4772	NSC	47XYY	JS2-C	21625742	21028905	0.9724	484557	0.0224	112454	0.0052
NS4773	NSC	47XYY	JS2-C	27912620	27106101	0.9711	622217	0.0223	184223	0.0066
NS4774	NSC	47XYY	JS2-C	25348350	24645187	0.9723	564136	0.0223	139416	0.0055
P4393	iPSCs	47XYY +Chr11(q13.5 gain 1,218 Kb)	JS1-B	21360646	20697485	0.969	514201	0.024	149524	0.007
P4394	iPSCs	47XYY +Chr11(q13.5 gain 1,218 Kb)	JS1-B	29482445	28640510	0.9714	687638	0.0233	153309	0.0052
P4395	iPSCs	47XYY +Chr11(q13.5 gain 1,218 Kb)	JS1-B	26327658	25543799	0.9702	629520	0.0239	152700	0.0058
P4398	iPSCs	47XYY	JS2-D	32080262	30867648	0.9622	643911	0.0201	542156	0.0169
P4399	iPSCs	47XYY	JS2-D	32027319	30765152	0.9606	635301	0.0198	608519	0.019
P4400	iPSCs	47XYY	JS2-D	31838256	30657795	0.9629	626181	0.0197	534883	0.0168
P4401	iPSCs	47XYY	JS3-B	25110409	24175687	0.9628	484736	0.0193	434410	0.0173
P4402	iPSCs	47XYY	JS3-B	27457856	26451252	0.9633	531265	0.0193	455800	0.0166
P4403	iPSCs	47XYY	JS3-B	28532045	27515856	0.9644	554742	0.0194	442246	0.0155
P4412	iPSCs	47XYY + Chr6 (q21.5 gain 1,998 Kb)	JS2-B	26976216	26182815	0.9706	645117	0.0239	148369	0.0055
P4413	iPSCs	47XYY + Chr6 (q21.5 gain 1,998 Kb)	JS2-B	27804884	26970543	0.97	671051	0.0242	164049	0.0059
P4414	iPSCs	47XYY + Chr6 (q21.5 gain 1,998 Kb)	JS2-B	27780263	26958542	0.9704	668363	0.0241	152791	0.0055
P4418	iPSCs	47XYY	JS3-D	27714301	26866395	0.9694	655433	0.0237	191229	0.0069
P4419	iPSCs	47XYY	JS3-D	28040368	27232241	0.9712	642735	0.023	165438	0.0059
P4420	iPSCs	47XYY	JS3-D	27444620	26635465	0.9705	642336	0.0234	167412	0.0061
P4421	iPSCs	47XYY	JS3-C	26416553	25607362	0.9694	626062	0.0237	182274	0.0069
P4422	iPSCs	47XYY	JS3-C	25066069	24358691	0.9718	568620	0.0226	137863	0.0055
P4423	iPSCs	47XYY	JS3-C	27136078	26358848	0.9714	624357	0.023	143821	0.0056
P4424	iPSCs	47XYY	JS2-E	30857038	29710304	0.9628	625404	0.0203	499884	0.0162
P4425	iPSCs	47XYY	JS2-E	29894861	28782869	0.9628	603641	0.0202	490275	0.0164
P4426	iPSCs	47XYY	JS2-E	25380985	24459708	0.9637	511020	0.0201	393404	0.0155
P4427	iPSCs	47XYY	JS2-C	23614725	22884896	0.9691	568128	0.0241	160580	0.0068
P4428	iPSCs	47XYY	JS2-C	29429140	28524364	0.9693	698093	0.0237	206004	0.007
P4429	iPSCs	47XYY	JS2-C	26143251	25381237	0.9709	611457	0.0234	146402	0.0056
P4458	iPSCs	47XYY	JS1-A	25477184	24564526	0.9642	504307	0.0198	392349	0.0154
P4459	iPSCs	47XYY	JS1-A	27238493	26169322	0.9607	525088	0.0193	520255	0.0191
P4460	iPSCs	47XYY	JS1-A	25916801	24947535	0.9626	496087	0.0192	453544	0.0175
P4518	iPSCs	47XYY	JS1-C	19587859	19001814	0.9701	463212	0.0236	123403	0.0063
P4519	iPSCs	47XYY	JS1-C	30931293	29994536	0.9697	736576	0.0238	201053	0.0065
P4520	iPSCs	47XYY	JS1-C	24853240	24100561	0.9697	589321	0.0237	164031	0.0066
